# Dr *AFC*: Drug Repositioning Through Anti-Fibrosis Characteristic

**DOI:** 10.1101/2020.03.30.015123

**Authors:** Dingfeng Wu, Wenxing Gao, Xiaoyi Li, Chuan Tian, Na Jiao, Sa Fang, Jing Xiao, Zhifeng Xu, Lixin Zhu, Guoqing Zhang, Ruixin Zhu

## Abstract

Fibrosis is a key component in the pathogenic mechanism of many diseases. These diseases involving fibrosis may share common mechanisms, therapeutic targets and therefore, common intervention strategies and medicines may be applicable for these diseases. For this reason, deliberately introducing anti-fibrosis characteristics into modelling may lead to more success in drug repositioning. In this study, anti-fibrosis knowledge base was first built by collecting data from multiple resources. Both structural and biological profiles were derived from the knowledge base and used for constructing machine learning models including Structural Profile Prediction Model (SPPM) and Biological Profile Prediction Model (BPPM). Three external public data sets were employed for validation purpose and further exploration of potential repositioning drugs in wider chemical space. The resulting SPPM and BPPM models achieve area under the receiver operating characteristic curve (AUC) of 0.879 and 0.972 in the training set, and 0.814 and 0.874 in the testing set. Additionally, our results also demonstrate that substantial amount of multi-targeting natural products possess notable anti-fibrosis characteristics and might serve as encouraging candidates in fibrosis treatment and drug repositioning. To leverage our methodology and findings, we developed repositioning prediction platform, Drug Repositioning based on Anti-Fibrosis Characteristic (Dr *AFC*) that is freely accessible via https://www.biosino.org/drafc.
