## Supplementary material for "Dr *AFC*: Drug Repositioning Through Anti-Fibrosis Characteristic": Table S2

### Sheet: 工作表1
Table S2 Performances of four different machine learning classifiers
classifier	SPPM				BPPM
	sensitivity	specifity	precision	auc	sensitivity	specifity	precision	auc
Logistic(l1)	0.736709	0.76478	0.609827	0.833612	0.534979	0.916977	0.697787	0.845862
Logistic(l2)	0.756962	0.773585	0.625962	0.8328	0.553013	0.960331	0.811612	0.892491
DecisionTree	0.637975	0.766038	0.578149	0.702006	0.54352	0.856336	0.612919	0.699928
RandomForest	0.762025	0.758491	0.615905	0.823883	0.558484	0.956703	0.845058	0.89345
GradientBoost	0.607595	0.891824	0.736779	0.838572	0.522044	0.980672	0.89209	0.911628
