## Supplementary material for "Dr *AFC*: Drug Repositioning Through Anti-Fibrosis Characteristic": Table S4

### Sheet: Table S4. Drug reposition predi
Table S4 Drug repositioning prediction in natural products(GSE85871)
ID	Name	Repositioning Score	Repositioning Label
GSM2286279_BH13083-3_16-2_HG-U133A_2_.CEL	MCF7_Ginsenoside Re_10μM_rep2	0.978595	1
GSM2286264_BH13083-3_9-1_HG-U133A_2_.CEL	MCF7_Muscone_10μM_rep1	0.973877	1
GSM2286260_BH13083-3_7-1_HG-U133A_2_.CEL	MCF7_Cinnamic acid_10μM_rep1	0.948445	1
GSM2286225_BH13082-3_19-2_HG-U133A_2_.CEL	MCF7_Ginsenoside Rb1_10μM_rep2	0.947231	1
GSM2286191_BH13047-2_2-2_HG-U133A_2_.CEL	MCF7_Hydroxysafflor yellow A_10μM_rep2	0.946931	1
GSM2286302_BH13083-3_28-1_HG-U133A_2_.CEL	MCF7_Bufalin_1μM_rep1	0.939884	1
GSM2286285_BH13083-3_19-2_HG-U133A_2_.CEL	MCF7_Protocatechuic aldehyde_10μM_rep2	0.93806	1
GSM2286249_BH13248-3_Yin-2_HG-U133A_2_.CEL	MCF7_vehicle(DMSO)_rep2 [BH13248-3]	0.929833	1
GSM2286270_BH13083-3_12-1_HG-U133A_2_.CEL	MCF7_Benzyl benzoate_10μM_rep1	0.928203	1
GSM2286274_BH13083-3_14-1_HG-U133A_2_.CEL	MCF7_Ginsenoside Rc_10μM_rep1	0.925957	1
GSM2286271_BH13083-3_12-2_HG-U133A_2_.CEL	MCF7_Benzyl benzoate_10μM_rep2	0.925157	1
GSM2286309_BH13083-3_31-2_HG-U133A_2_.CEL	MCF7_Arenobufagin_1μM_rep2	0.92191	1
GSM2286275_BH13083-3_14-2_HG-U133A_2_.CEL	MCF7_Ginsenoside Rc_10μM_rep2	0.920775	1
GSM2286194_BH13047-2_4-1_HG-U133A_2_.CEL	MCF7_Hyperoside_10μM_rep1	0.914877	1
GSM2286300_BH13083-3_27-1_HG-U133A_2_.CEL	MCF7_Resibufogenin_1μM_rep1	0.909938	1
GSM2286248_BH13248-3_Yin-1_HG-U133A_2_.CEL	MCF7_vehicle(DMSO)_rep1 [BH13248-3]	0.909919	1
GSM2286196_BH13047-2_5-1_HG-U133A_2_.CEL	MCF7_Hesperidin_10μM_rep1	0.903309	1
GSM2286266_BH13083-3_10-1_HG-U133A_2_.CEL	MCF7_Isoborneol_10μM_rep1	0.902106	1
GSM2286294_BH13083-3_24-1_HG-U133A_2_.CEL	MCF7_Salvianic acid A sodium_10μM_rep1	0.898117	1
GSM2286258_BH13083-3_6-1_HG-U133A_2_.CEL	MCF7_Cholic acid_10μM_rep1	0.897545	1
GSM2286303_BH13083-3_28-2_HG-U133A_2_.CEL	MCF7_Bufalin_1μM_rep2	0.893467	1
GSM2286317_BH13083-3_36-2_HG-U133A_2_.CEL	MCF7_vehicle(DMSO)_rep2	0.892557	1
GSM2286230_BH13082-3_22-1_HG-U133A_2_.CEL	MCF7_Saikosaponin D_10μM_rep1	0.883564	1
GSM2286193_BH13047-2_3-2_HG-U133A_2_.CEL	MCF7_Anhydroicaritin_10μM_rep2	0.882193	1
GSM2286254_BH13083-3_4-1_HG-U133A_2_.CEL	MCF7_Ursodeoxycholic acid_10μM_rep1	0.880168	1
GSM2286192_BH13047-2_3-1_HG-U133A_2_.CEL	MCF7_Anhydroicaritin_10μM_rep1	0.87429	1
GSM2286273_BH13083-3_13-2_HG-U133A_2_.CEL	MCF7_Ginsenoside Rb3_10μM_rep2	0.873588	1
GSM2286228_BH13082-3_21-1_HG-U133A_2_.CEL	MCF7_Saikosaponin A_10μM_rep1	0.87243	1
GSM2286301_BH13083-3_27-2_HG-U133A_2_.CEL	MCF7_Resibufogenin_1μM_rep2	0.870338	1
GSM2286304_BH13083-3_29-1_HG-U133A_2_.CEL	MCF7_Gamabufatalin_1μM_rep1	0.868309	1
GSM2286277_BH13083-3_15-2_HG-U133A_2_.CEL	MCF7_Ginsenoside Rb2_10μM_rep2	0.86318	1
GSM2286299_BH13083-3_26-2_HG-U133A_2_.CEL	MCF7_Alantolactone_10μM_rep2	0.863016	1
GSM2286297_BH13083-3_25-2_HG-U133A_2_.CEL	MCF7_Isoalantolactone_10μM_rep2	0.859124	1
GSM2286261_BH13083-3_7-2_HG-U133A_2_.CEL	MCF7_Cinnamic acid_10μM_rep2	0.854075	1
GSM2286306_BH13083-3_30-1_HG-U133A_2_.CEL	MCF7_Cinobufogenin_1μM_rep1	0.849131	1
GSM2286190_BH13047-2_2-1_HG-U133A_2_.CEL	MCF7_Hydroxysafflor yellow A_10μM_rep1	0.84504	1
GSM2286281_BH13083-3_17-2_HG-U133A_2_.CEL	MCF7_Ginsenoside Rd_10μM_rep2	0.844965	1
GSM2286220_BH13082-3_17-1_HG-U133A_2_.CEL	MCF7_Emodin_10μM_rep1	0.844678	1
GSM2286307_BH13083-3_30-2_HG-U133A_2_.CEL	MCF7_Cinobufogenin_1μM_rep2	0.839913	1
GSM2286268_BH13083-3_11-1_HG-U133A_2_.CEL	MCF7_Borneol_10μM_rep1	0.837942	1
GSM2286262_BH13083-3_8-1_HG-U133A_2_.CEL	MCF7_Cinnamaldehyde_10μM_rep1	0.83479	1
GSM2286298_BH13083-3_26-1_HG-U133A_2_.CEL	MCF7_Alantolactone_10μM_rep1	0.833845	1
GSM2286284_BH13083-3_19-1_HG-U133A_2_.CEL	MCF7_Protocatechuic aldehyde_10μM_rep1	0.828564	1
GSM2286305_BH13083-3_29-2_HG-U133A_2_.CEL	MCF7_Gamabufatalin_1μM_rep2	0.827675	1
GSM2286310_BH13083-3_32-1_HG-U133A_2_.CEL	MCF7_Telocinobufagin_1μM_rep1	0.823187	1
GSM2286330_BH13773-3_D7-1_HG-U133A_2_.CEL	MCF7_Osthole_10μM_rep1	0.822628	1
GSM2286313_BH13083-3_33-2_HG-U133A_2_.CEL	MCF7_Bufotaline_1μM_rep2	0.81492	1
GSM2286222_BH13082-3_18-1_HG-U133A_2_.CEL	MCF7_Ginsenoside Rg1_10μM_rep1	0.812605	1
GSM2286244_BH13082-3_29-1_HG-U133A_2_.CEL	MCF7_Artemisinin_10μM_rep1	0.810283	1
GSM2286198_BH13047-2_6-1_HG-U133A_2_.CEL	MCF7_Puerarin_10μM_rep1	0.808788	1
GSM2286200_BH13047-2_7-1_HG-U133A_2_.CEL	MCF7_Aconitine_10μM_rep1	0.807468	1
GSM2286370_BH14340-3_D27-1_HG-U133A_2_.CEL	MCF7_Glycyrrhizic acid_10μM_rep1	0.797821	1
GSM2286189_BH13047-2_1-2_HG-U133A_2_.CEL	MCF7_Glycyrrhizic acid_10μM_rep2.1-2	0.797597	1
GSM2286255_BH13083-3_4-2_HG-U133A_2_.CEL	MCF7_Ursodeoxycholic acid_10μM_rep2	0.795453	1
GSM2286314_BH13083-3_34-1_HG-U133A_2_.CEL	MCF7_Cinobufotalin_1μM_rep1	0.783151	1
GSM2286326_BH13772-3_D5-1_HG-U133A_2_.CEL	MCF7_Oxymatrine_10μM_rep1	0.778197	1
GSM2286231_BH13082-3_22-2_HG-U133A_2_.CEL	MCF7_Saikosaponin D_10μM_rep2	0.774694	1
GSM2286329_BH13773-3_D6-2_HG-U133A_2_.CEL	MCF7_Matrine_10μM_rep2	0.771962	1
GSM2286227_BH13082-3_20-2_HG-U133A_2_.CEL	MCF7_Astragaloside IV_10μM_rep2	0.764136	1
GSM2286291_BH13083-3_22-2_HG-U133A_2_.CEL	MCF7_Bacopaside I_10μM_rep2	0.757345	1
GSM2286219_BH13082-3_16-2_HG-U133A_2_.CEL	MCF7_Lobetyolin_10μM_rep2	0.756632	1
GSM2286223_BH13082-3_18-2_HG-U133A_2_.CEL	MCF7_Ginsenoside Rg1_10μM_rep2	0.749979	1
GSM2286331_BH13773-3_D7-2_HG-U133A_2_.CEL	MCF7_Osthole_10μM_rep2	0.743677	1
GSM2286311_BH13083-3_32-2_HG-U133A_2_.CEL	MCF7_Telocinobufagin_1μM_rep2	0.741492	1
GSM2286392_BH14340-3_D38-1_HG-U133A_2_.CEL	MCF7_Chelerythrine_1μM_rep1	0.737509	1
GSM2286369_BH14340-3_D26-2_HG-U133A_2_.CEL	MCF7_Hypaconitine_10μM_rep2	0.732585	1
GSM2286202_BH13047-2_8-1_HG-U133A_2_.CEL	MCF7_Stachydrine hydrochloride_10μM_rep1	0.731091	1
GSM2286252_BH13083-3_3-1_HG-U133A_2_.CEL	MCF7_Deoxycholic acid_10μM_rep1	0.724063	1
GSM2286293_BH13083-3_23-2_HG-U133A_2_.CEL	MCF7_1β-hydroxyalantolactone_10μM_rep2	0.717946	1
GSM2286250_BH13083-3_2-1_HG-U133A_2_.CEL	MCF7_Hyodeoxycholic acid_10μM_rep1	0.716026	1
GSM2286308_BH13083-3_31-1_HG-U133A_2_.CEL	MCF7_Arenobufagin_1μM_rep1	0.698205	1
GSM2286295_BH13083-3_24-2_HG-U133A_2_.CEL	MCF7_Salvianic acid A sodium_10μM_rep2	0.691579	1
GSM2286315_BH13083-3_34-2_HG-U133A_2_.CEL	MCF7_Cinobufotalin_1μM_rep2	0.691236	1
GSM2286226_BH13082-3_20-1_HG-U133A_2_.CEL	MCF7_Astragaloside IV_10μM_rep1	0.682236	1
GSM2286201_BH13047-2_7-2_HG-U133A_2_.CEL	MCF7_Aconitine_10μM_rep2	0.680243	1
GSM2286218_BH13082-3_16-1_HG-U133A_2_.CEL	MCF7_Lobetyolin_10μM_rep1	0.673244	1
GSM2286234_BH13082-3_24-1_HG-U133A_2_.CEL	MCF7_Chlorogenic acid_10μM_rep1	0.672674	1
GSM2286381_BH14340-3_D32-2_HG-U133A_2_.CEL	MCF7_Dioscin_1μM_rep2	0.670351	1
GSM2286245_BH13082-3_29-2_HG-U133A_2_.CEL	MCF7_Artemisinin_10μM_rep2	0.666748	1
GSM2286242_BH13082-3_28-1_HG-U133A_2_.CEL	MCF7_Imperatorin_10μM_rep1	0.663189	1
GSM2286232_BH13082-3_23-1_HG-U133A_2_.CEL	MCF7_Salvianolic acid B_10μM_rep1	0.663113	1
GSM2286327_BH13772-3_D5-2_HG-U133A_2_.CEL	MCF7_Oxymatrine_10μM_rep2	0.660976	1
GSM2286263_BH13083-3_8-2_HG-U133A_2_.CEL	MCF7_Cinnamaldehyde_10μM_rep2	0.660919	1
GSM2286280_BH13083-3_17-1_HG-U133A_2_.CEL	MCF7_Ginsenoside Rd_10μM_rep1	0.651673	1
GSM2286316_BH13083-3_36-1_HG-U133A_2_.CEL	MCF7_vehicle(DMSO)_rep1	0.629533	1
GSM2286197_BH13047-2_5-2_HG-U133A_2_.CEL	MCF7_Hesperidin_10μM_rep2	0.62713	1
GSM2286296_BH13083-3_25-1_HG-U133A_2_.CEL	MCF7_Isoalantolactone_10μM_rep1	0.625624	1
GSM2286233_BH13082-3_23-2_HG-U133A_2_.CEL	MCF7_Salvianolic acid B_10μM_rep2	0.62118	1
GSM2286328_BH13773-3_D6-1_HG-U133A_2_.CEL	MCF7_Matrine_10μM_rep1	0.613609	1
GSM2286221_BH13082-3_17-2_HG-U133A_2_.CEL	MCF7_Emodin_10μM_rep2	0.609994	1
GSM2286259_BH13083-3_6-2_HG-U133A_2_.CEL	MCF7_Cholic acid_10μM_rep2	0.603455	1
GSM2286334_BH13773-3_D9-1_HG-U133A_2_.CEL	MCF7_Oleanic acid_10μM_rep1	0.590413	1
GSM2286378_BH14340-3_D31-1_HG-U133A_2_.CEL	MCF7_Oridonin_1μM_rep1	0.584711	1
GSM2286253_BH13083-3_3-2_HG-U133A_2_.CEL	MCF7_Deoxycholic acid_10μM_rep2	0.577978	1
GSM2286265_BH13083-3_9-2_HG-U133A_2_.CEL	MCF7_Muscone_10μM_rep2	0.56813	1
GSM2286333_BH13773-3_D8-2_HG-U133A_2_.CEL	MCF7_Silybin_10μM_rep2	0.566003	1
GSM2286204_BH13047-2_9-1_HG-U133A_2_.CEL	MCF7_Ephedrine hydrochloride_10μM_rep1	0.565424	1
GSM2286237_BH13082-3_25-2_HG-U133A_2_.CEL	MCF7_Ferulic acid_10μM_rep2	0.563647	1
GSM2286243_BH13082-3_28-2_HG-U133A_2_.CEL	MCF7_Imperatorin_10μM_rep2	0.556728	1
GSM2286372_BH14340-3_D28-1_HG-U133A_2_.CEL	MCF7_6-gingerol_10μM_rep1	0.547589	1
GSM2286322_BH13772-3_D3-1_HG-U133A_2_.CEL	MCF7_Schisantherin A_10μM_rep1	0.547472	1
GSM2286312_BH13083-3_33-1_HG-U133A_2_.CEL	MCF7_Bufotaline_1μM_rep1	0.543712	1
GSM2286324_BH13772-3_D4-1_HG-U133A_2_.CEL	MCF7_Schizandrin_10μM_rep1	0.539629	1
GSM2286325_BH13772-3_D4-2_HG-U133A_2_.CEL	MCF7_Schizandrin_10μM_rep2	0.538037	1
GSM2286290_BH13083-3_22-1_HG-U133A_2_.CEL	MCF7_Bacopaside I_10μM_rep1	0.535604	1
GSM2286332_BH13773-3_D8-1_HG-U133A_2_.CEL	MCF7_Silybin_10μM_rep1	0.531979	1
GSM2286319_BH13772-3_D1-2_HG-U133A_2_.CEL	MCF7_Salidroside_10μM_rep2	0.515595	1
GSM2286323_BH13772-3_D3-2_HG-U133A_2_.CEL	MCF7_Schisantherin A_10μM_rep2	0.513646	1
GSM2286283_BH13083-3_18-2_HG-U133A_2_.CEL	MCF7_Nitidine chloride_10μM_rep2	0.509052	1
GSM2286215_BH13047-2_14-2_HG-U133A_2_.CEL	MCF7_Paeoniflorin_10μM_rep2	0.494466	0
GSM2286380_BH14340-3_D32-1_HG-U133A_2_.CEL	MCF7_Dioscin_1μM_rep1	0.488406	0
GSM2286337_BH13773-3_D10-2_HG-U133A_2_.CEL	MCF7_Phillyrin_10μM_rep2	0.484071	0
GSM2286390_BH14340-3_D37-1_HG-U133A_2_.CEL	MCF7_Ainsliadimer A_1μM_rep1	0.48395	0
GSM2286278_BH13083-3_16-1_HG-U133A_2_.CEL	MCF7_Ginsenoside Re_10μM_rep1	0.481992	0
GSM2286382_BH14340-3_D33-1_HG-U133A_2_.CEL	MCF7_(+)2-(1-hydroxyl-4-oxocyclohexyl) ethyl caffeate_10μM_rep1	0.478035	0
GSM2286241_BH13082-3_27-2_HG-U133A_2_.CEL	MCF7_Acteoside_10μM_rep2	0.469192	0
GSM2286371_BH14340-3_D27-2_HG-U133A_2_.CEL	MCF7_Glycyrrhizic acid_10μM_rep2	0.4642	0
GSM2286236_BH13082-3_25-1_HG-U133A_2_.CEL	MCF7_Ferulic acid_10μM_rep1	0.462948	0
GSM2286195_BH13047-2_4-2_HG-U133A_2_.CEL	MCF7_Hyperoside_10μM_rep2	0.458845	0
GSM2286374_BH14340-3_D29-1_HG-U133A_2_.CEL	MCF7_Macrozamin_10μM_rep1	0.453974	0
GSM2286318_BH13772-3_D1-1_HG-U133A_2_.CEL	MCF7_Salidroside_10μM_rep1	0.446018	0
GSM2286214_BH13047-2_14-1_HG-U133A_2_.CEL	MCF7_Paeoniflorin_10μM_rep1	0.443193	0
GSM2286224_BH13082-3_19-1_HG-U133A_2_.CEL	MCF7_Ginsenoside Rb1_10μM_rep1	0.413476	0
GSM2286269_BH13083-3_11-2_HG-U133A_2_.CEL	MCF7_Borneol_10μM_rep2	0.405755	0
GSM2286276_BH13083-3_15-1_HG-U133A_2_.CEL	MCF7_Ginsenoside Rb2_10μM_rep1	0.395945	0
GSM2286321_BH13772-3_D2-2_HG-U133A_2_.CEL	MCF7_Daidzin_10μM_rep2	0.387849	0
GSM2286320_BH13772-3_D2-1_HG-U133A_2_.CEL	MCF7_Daidzin_10μM_rep1	0.376301	0
GSM2286272_BH13083-3_13-1_HG-U133A_2_.CEL	MCF7_Ginsenoside Rb3_10μM_rep1	0.365413	0
GSM2286213_BH13047-2_13-2_HG-U133A_2_.CEL	MCF7_Andrographolide_10μM_rep2	0.362979	0
GSM2286375_BH14340-3_D29-2_HG-U133A_2_.CEL	MCF7_Macrozamin_10μM_rep2	0.356229	0
GSM2286368_BH14340-3_D26-1_HG-U133A_2_.CEL	MCF7_Hypaconitine_10μM_rep1	0.334209	0
GSM2286376_BH14340-3_D30-1_HG-U133A_2_.CEL	MCF7_Sennoside A_10μM_rep1	0.323733	0
GSM2286235_BH13082-3_24-2_HG-U133A_2_.CEL	MCF7_Chlorogenic acid_10μM_rep2	0.32316	0
GSM2286205_BH13047-2_9-2_HG-U133A_2_.CEL	MCF7_Ephedrine hydrochloride_10μM_rep2	0.314261	0
GSM2286336_BH13773-3_D10-1_HG-U133A_2_.CEL	MCF7_Phillyrin_10μM_rep1	0.302558	0
GSM2286352_BH14332-3_D18-1_HG-U133A_2_.CEL	MCF7_Gallic acid_10μM_rep1	0.300211	0
GSM2286238_BH13082-3_26-1_HG-U133A_2_.CEL	MCF7_Gastrodin_10μM_rep1	0.295083	0
GSM2286340_BH13774-3_D12-1_HG-U133A_2_.CEL	MCF7_Scutellarein_10μM_rep1	0.294941	0
GSM2286229_BH13082-3_21-2_HG-U133A_2_.CEL	MCF7_Saikosaponin A_10μM_rep2	0.289831	0
GSM2286359_BH14336-3_D21-2_HG-U133A_2_.CEL	MCF7_L-scopolamine_10μM_rep2	0.282216	0
GSM2286398_BH14340-3_D-DMSO-1_HG-U133A_2_.CEL	MCF7_vehicle(DMSO)_rep1 [BH14340-3_D]	0.276952	0
GSM2286292_BH13083-3_23-1_HG-U133A_2_.CEL	MCF7_1β-hydroxyalantolactone_10μM_rep1	0.272486	0
GSM2286350_BH14332-3_D17-1_HG-U133A_2_.CEL	MCF7_Geniposide_10μM_rep1	0.271282	0
GSM2286207_BH13047-2_10-2_HG-U133A_2_.CEL	MCF7_Berberine hydrochloride_10μM_rep2	0.26304	0
GSM2286247_BH13082-3_30-2_HG-U133A_2_.CEL	MCF7_Resveratrol_10μM_rep2	0.259739	0
GSM2286349_BH14332-3_D16-2_HG-U133A_2_.CEL	MCF7_Honokiol_10μM_rep2	0.250673	0
GSM2286355_BH14332-3_D19-2_HG-U133A_2_.CEL	MCF7_Notoginsenoside R1_10μM_rep2	0.245308	0
GSM2286373_BH14340-3_D28-2_HG-U133A_2_.CEL	MCF7_6-gingerol_10μM_rep2	0.241172	0
GSM2286353_BH14332-3_D18-2_HG-U133A_2_.CEL	MCF7_Gallic acid_10μM_rep2	0.221053	0
GSM2286354_BH14332-3_D19-1_HG-U133A_2_.CEL	MCF7_Notoginsenoside R1_10μM_rep1	0.217412	0
GSM2286379_BH14340-3_D31-2_HG-U133A_2_.CEL	MCF7_Oridonin_1μM_rep2	0.210363	0
GSM2286246_BH13082-3_30-1_HG-U133A_2_.CEL	MCF7_Resveratrol_10μM_rep1	0.2055	0
GSM2286267_BH13083-3_10-2_HG-U133A_2_.CEL	MCF7_Isoborneol_10μM_rep2	0.185342	0
GSM2286356_BH14332-3_D20-1_HG-U133A_2_.CEL	MCF7_Liquiritin_10μM_rep1	0.181078	0
GSM2286239_BH13082-3_26-2_HG-U133A_2_.CEL	MCF7_Gastrodin_10μM_rep2	0.16155	0
GSM2286287_BH13083-3_20-2_HG-U133A_2_.CEL	MCF7_Britanin_10μM_rep2	0.158666	0
GSM2286343_BH13774-3_D13-2_HG-U133A_2_.CEL	MCF7_β-ecdysterone_10μM_rep2	0.156703	0
GSM2286393_BH14340-3_D38-2_HG-U133A_2_.CEL	MCF7_Chelerythrine_1μM_rep2	0.156364	0
GSM2286211_BH13047-2_12-2_HG-U133A_2_.CEL	MCF7_Bilobalide_10μM_rep2	0.156176	0
GSM2286282_BH13083-3_18-1_HG-U133A_2_.CEL	MCF7_Nitidine chloride_10μM_rep1	0.156073	0
GSM2286209_BH13047-2_11-2_HG-U133A_2_.CEL	MCF7_Ginkgolide B_10μM_rep2	0.143718	0
GSM2286383_BH14340-3_D33-2_HG-U133A_2_.CEL	MCF7_(+)2-(1-hydroxyl-4-oxocyclohexyl) ethyl caffeate_10μM_rep2	0.14151	0
GSM2286377_BH14340-3_D30-2_HG-U133A_2_.CEL	MCF7_Sennoside A_10μM_rep2	0.139304	0
GSM2286358_BH14336-3_D21-1_HG-U133A_2_.CEL	MCF7_L-scopolamine_10μM_rep1	0.138625	0
GSM2286362_BH14336-3_D23-1_HG-U133A_2_.CEL	MCF7_Benzoylhypaconitine_10μM_rep1	0.134673	0
GSM2286357_BH14332-3_D20-2_HG-U133A_2_.CEL	MCF7_Liquiritin_10μM_rep2	0.133828	0
GSM2286208_BH13047-2_11-1_HG-U133A_2_.CEL	MCF7_Ginkgolide B_10μM_rep1	0.131899	0
GSM2286217_BH13047-2_15-2_HG-U133A_2_.CEL	MCF7_Tanshinone IIA_10μM_rep2	0.129419	0
GSM2286399_BH14340-3_D-DMSO-2_HG-U133A_2_.CEL	MCF7_vehicle(DMSO)_rep2 [BH14340-3_D]	0.125903	0
GSM2286212_BH13047-2_13-1_HG-U133A_2_.CEL	MCF7_Andrographolide_10μM_rep1	0.117091	0
GSM2286346_BH13774-3_D15-1_HG-U133A_2_.CEL	MCF7_Magnolol_10μM_rep1	0.114631	0
GSM2286286_BH13083-3_20-1_HG-U133A_2_.CEL	MCF7_Britanin_10μM_rep1	0.106594	0
GSM2286344_BH13774-3_D14-1_HG-U133A_2_.CEL	MCF7_Strychnine_10μM_rep1	0.106253	0
GSM2286361_BH14336-3_D22-2_HG-U133A_2_.CEL	MCF7_Gentiopicroside_10μM_rep2	0.105007	0
GSM2286338_BH13774-3_D11-1_HG-U133A_2_.CEL	MCF7_Curculigoside_10μM_rep1	0.102961	0
GSM2286348_BH14332-3_D16-1_HG-U133A_2_.CEL	MCF7_Honokiol_10μM_rep1	0.0903398	0
GSM2286391_BH14340-3_D37-2_HG-U133A_2_.CEL	MCF7_Ainsliadimer A_1μM_rep2	0.0901611	0
GSM2286240_BH13082-3_27-1_HG-U133A_2_.CEL	MCF7_Acteoside_10μM_rep1	0.0866393	0
GSM2286367_BH14336-3_D25-2_HG-U133A_2_.CEL	MCF7_Tetrahydropalmatine_10μM_rep2	0.0858643	0
GSM2286347_BH13774-3_D15-2_HG-U133A_2_.CEL	MCF7_Magnolol_10μM_rep2	0.0836951	0
GSM2286364_BH14336-3_D24-1_HG-U133A_2_.CEL	MCF7_Benzoylaconitine_10μM_rep1	0.0794908	0
GSM2286366_BH14336-3_D25-1_HG-U133A_2_.CEL	MCF7_Tetrahydropalmatine_10μM_rep1	0.0740968	0
GSM2286386_BH14340-3_D35-1_HG-U133A_2_.CEL	MCF7_Narciclasine_10μM_rep1	0.0683763	0
GSM2286288_BH13083-3_21-1_HG-U133A_2_.CEL	MCF7_Japonicone A_10μM_rep1	0.0681117	0
GSM2286394_BH14340-3_D39-1_HG-U133A_2_.CEL	MCF7_Sanguinarine_1μM_rep1	0.0654024	0
GSM2286251_BH13083-3_2-2_HG-U133A_2_.CEL	MCF7_Hyodeoxycholic acid_10μM_rep2	0.0646437	0
GSM2286188_BH13047-2_1-1_HG-U133A_2_.CEL	MCF7_Glycyrrhizic acid_10μM_rep1.1-1	0.0612151	0
GSM2286341_BH13774-3_D12-2_HG-U133A_2_.CEL	MCF7_Scutellarein_10μM_rep2	0.0520455	0
GSM2286335_BH13773-3_D9-2_HG-U133A_2_.CEL	MCF7_Oleanic acid_10μM_rep2	0.0458016	0
GSM2286203_BH13047-2_8-2_HG-U133A_2_.CEL	MCF7_Stachydrine hydrochloride_10μM_rep2	0.0426607	0
GSM2286351_BH14332-3_D17-2_HG-U133A_2_.CEL	MCF7_Geniposide_10μM_rep2	0.0387326	0
GSM2286387_BH14340-3_D35-2_HG-U133A_2_.CEL	MCF7_Narciclasine_10μM_rep2	0.0368234	0
GSM2286384_BH14340-3_D34-1_HG-U133A_2_.CEL	MCF7_Bruceine D_10μM_rep1	0.0363972	0
GSM2286342_BH13774-3_D13-1_HG-U133A_2_.CEL	MCF7_β-ecdysterone_10μM_rep1	0.0354567	0
GSM2286365_BH14336-3_D24-2_HG-U133A_2_.CEL	MCF7_Benzoylaconitine_10μM_rep2	0.032225	0
GSM2286199_BH13047-2_6-2_HG-U133A_2_.CEL	MCF7_Puerarin_10μM_rep2	0.0309272	0
GSM2286388_BH14340-3_D36-1_HG-U133A_2_.CEL	MCF7_Santonin_10μM_rep1	0.0287015	0
GSM2286397_BH14340-3_D41-2_HG-U133A_2_.CEL	MCF7_Four mixture_rep2	0.0277736	0
GSM2286345_BH13774-3_D14-2_HG-U133A_2_.CEL	MCF7_Strychnine_10μM_rep2	0.023903	0
GSM2286210_BH13047-2_12-1_HG-U133A_2_.CEL	MCF7_Bilobalide_10μM_rep1	0.0235619	0
GSM2286360_BH14336-3_D22-1_HG-U133A_2_.CEL	MCF7_Gentiopicroside_10μM_rep1	0.0233188	0
GSM2286395_BH14340-3_D39-2_HG-U133A_2_.CEL	MCF7_Sanguinarine_1μM_rep2	0.0232935	0
GSM2286389_BH14340-3_D36-2_HG-U133A_2_.CEL	MCF7_Santonin_10μM_rep2	0.0224402	0
GSM2286385_BH14340-3_D34-2_HG-U133A_2_.CEL	MCF7_Bruceine D_10μM_rep2	0.0169381	0
GSM2286289_BH13083-3_21-2_HG-U133A_2_.CEL	MCF7_Japonicone A_10μM_rep2	0.0152633	0
GSM2286396_BH14340-3_D41-1_HG-U133A_2_.CEL	MCF7_Four mixture_rep1	0.0122043	0
GSM2286206_BH13047-2_10-1_HG-U133A_2_.CEL	MCF7_Berberine hydrochloride_10μM_rep1	0.0119383	0
GSM2286363_BH14336-3_D23-2_HG-U133A_2_.CEL	MCF7_Benzoylhypaconitine_10μM_rep2	0.01173	0
GSM2286339_BH13774-3_D11-2_HG-U133A_2_.CEL	MCF7_Curculigoside_10μM_rep2	0.0113982	0
GSM2286216_BH13047-2_15-1_HG-U133A_2_.CEL	MCF7_Tanshinone IIA_10μM_rep1	0.0111393	0
